# The cortical N1 response to balance perturbation is associated with balance and cognitive function in different ways between older adults with and without Parkinson’s disease

**DOI:** 10.1101/2022.02.08.479608

**Authors:** Aiden M. Payne, J. Lucas McKay, Lena H. Ting

## Abstract

Mechanisms underlying associations between balance and cognitive impairments in older adults with and without Parkinson’s disease are poorly understood. Balance disturbances evoke a cortical N1 response that is associated with both balance and cognitive abilities in unimpaired populations. We hypothesized that the N1 response reflects neural mechanisms that are shared between balance and cognitive function, and would therefore be associated with both balance and cognitive impairments in Parkinson’s disease. Although N1 responses did not differ at the group level, they showed different associations with balance and cognitive function in the Parkinson’s disease vs. control groups. In the control group, higher N1 amplitudes were correlated with lower cognitive set shifting ability and lower balance confidence. However, in Parkinson’s disease, narrower N1 widths (i.e., shorter durations) were associated with greater parkinsonian motor symptom severity, lower balance ability and confidence, lower mobility, and lower overall cognitive function. Despite different relationships across populations, the present results suggest the N1 response reflects neural processes related to both balance and cognitive function. A better understanding of neural mechanisms linking balance and cognitive function could provide insight into associations between balance and cognitive decline in aging populations.
