## Supplemental Information for "The cortical N1 response to balance perturbation is associated with balance and cognitive function in different ways between older adults with and without Parkinson’s disease"

### Sheet: PD group
p-values for correlations between variables in the PD group
		1	2	3	4	5	6	7	8	9	10	11	12	13
1	Age	-
2	PD Duration	0.68154	-
3	PD Motor Severity (MDS-UPDRS-III)	0.521686	0.0174261	-
4	PD Stage (Hoehn & Yahr)	0.562764	0.0579191	0.00844395	-
5	Postural Instability/Gait Difficulty	0.733924	0.164584	0.0125568	0.000763282	-
6	miniBESTest	0.451301	0.282396	0.0205359	5.33125e-05	0.00107317	-
7	Balance Confidence	0.486082	0.100245	0.0681937	1.24373e-05	0.00720796	0.0296598	-
8	TUG-Single Task	0.987708	0.601976	0.0207525	0.00863794	0.00843883	0.00489882	0.0569518	-
9	TUG-Dual Task	0.00907618	0.584805	0.0601726	0.0481225	0.0324017	0.00953622	0.0823839	0.001523	-
10	Dual Task Interference	0.010125	0.368993	0.93762	0.708624	0.454002	0.288679	0.710662	0.725234	0.402845	-
11	Education	0.189796	0.495979	0.646249	0.887642	0.312226	0.582488	0.889783	0.375517	0.84815	0.062981	-
12	Montreal Cognitive Assessment	0.390535	0.849336	0.368422	0.304595	0.0530567	0.233031	0.349309	0.00975005	0.160444	0.696029	0.0307205	-
13	Cognitive Set Shifting	0.333276	0.474246	0.0835418	0.0628664	0.232525	0.0878427	0.250558	0.314213	0.461614	0.451104	0.394827	0.151609	-
R2-values for correlations between variables in the PD group
		1	2	3	4	5	6	7	8	9	10	11	12	13
1	Age	-
2	PD Duration	0.0123875	-
3	PD Motor Severity (MDS-UPDRS-III)	0.0299311	0.341582	-
4	PD Stage (Hoehn & Yahr)	0.0244869	0.233538	0.401112	-
5	Postural Instability/Gait Difficulty	0.00851594	0.133177	0.369066	0.566749	-
6	miniBESTest	0.0411246	0.0819592	0.32747	0.700056	0.546117	-
7	Balance Confidence	0.0352742	0.181157	0.218089	0.755248	0.413514	0.295083	-
8	TUG-Single Task	2.06215e-05	0.0233531	0.371102	0.449992	0.451973	0.496439	0.26983	-
9	TUG-Dual Task	0.510036	0.0308897	0.309781	0.336238	0.381303	0.505498	0.271473	0.650675	-
10	Dual Task Interference	0.49995	0.0813083	0.000643622	0.0145722	0.0572165	0.111551	0.014361	0.0129009	0.0709011	-
11	Education	0.119453	0.0337265	0.0154723	0.00147658	0.0727925	0.0221222	0.00142053	0.0659341	0.00384661	0.304297	-
12	Montreal Cognitive Assessment	0.0531044	0.00266771	0.0581154	0.0750351	0.241771	0.0998976	0.0627724	0.439609	0.1869	0.0159157	0.291931	-
13	Cognitive Set Shifting	0.0669352	0.0371912	0.198701	0.225802	0.100103	0.19388	0.093075	0.0842082	0.0553661	0.057933	0.0521755	0.141115	-
F2-values for correlations between variables in the PD group
		1	2	3	4	5	6	7	8	9	10	11	12	13
1	Age	-
2	PD Duration	0.0125429	-
3	PD Motor Severity (MDS-UPDRS-III)	0.0308546	0.518792	-
4	PD Stage (Hoehn & Yahr)	0.0251015	0.304696	0.669763	-
5	Postural Instability/Gait Difficulty	0.00858908	0.153638	0.584951	1.30813	-
6	miniBESTest	0.0428884	0.0892762	0.486923	2.33395	1.20321	-
7	Balance Confidence	0.0365639	0.221235	0.278917	3.08577	0.705071	0.418606	-
8	TUG-Single Task	2.06219e-05	0.0239115	0.590083	0.818157	0.824728	0.985858	0.369544	-
9	TUG-Dual Task	1.04096	0.0318743	0.448816	0.506565	0.616299	1.02224	0.372633	1.86266	-
10	Dual Task Interference	0.999799	0.0885044	0.000644036	0.0147877	0.0606889	0.125557	0.0145703	0.0130695	0.0763117	-
11	Education	0.135657	0.0349037	0.0157154	0.00147876	0.0785073	0.0226227	0.00142255	0.0705883	0.00386146	0.437395	-
12	Montreal Cognitive Assessment	0.0560826	0.00267485	0.0617011	0.0811221	0.318863	0.110985	0.0669767	0.784468	0.229861	0.0161731	0.412292	-
13	Cognitive Set Shifting	0.0717369	0.0386278	0.247973	0.291659	0.111238	0.24051	0.102627	0.0919513	0.0586112	0.0614956	0.0550476	0.1643	-

### Sheet: control group
p-values for correlations between variables in the noPD group
		1	2	3	4	5	6	7	8	9
1	Age	-
2	miniBESTest	0.302222	-
3	Balance Confidence	0.0834564	0.0166926	-
4	TUG-Single Task	0.467453	0.00199184	0.0050421	-
5	TUG-Dual Task	0.97555	0.00365842	0.209333	0.000283357	-
6	Dual Task Interference	0.803717	0.127047	0.676559	0.204675	0.000122107	-
7	Education	0.210748	0.0270452	0.564173	0.10235	0.0127108	0.00286578	-
8	Montreal Cognitive Assessment	0.105278	0.0081879	0.593318	0.35573	0.0602039	0.020181	0.0261608	-
9	Cognitive Set Shifting	0.79417	0.255716	0.250251	0.185044	0.126342	0.0837756	0.959952	0.0303801	-
R2-values for correlations between variables in the noPD group
		1	2	3	4	5	6	7	8	9
1	Age	-
2	miniBESTest	0.0624329	-
3	Balance Confidence	0.16592	0.292993	-
4	TUG-Single Task	0.0314762	0.439043	0.378635	-
5	TUG-Dual Task	5.69022e-05	0.400099	0.0910367	0.549174	-
6	Dual Task Interference	0.00373501	0.131502	0.0104865	0.0928327	0.590222	-
7	Education	0.0904998	0.256125	0.0199416	0.14921	0.31324	0.416013	-
8	Montreal Cognitive Assessment	0.146898	0.344992	0.0171274	0.0503494	0.192517	0.278644	0.258705	-
9	Cognitive Set Shifting	0.00411494	0.0752574	0.0769413	0.100922	0.131957	0.165608	0.000152729	0.247058	-
F2-values for correlations between variables in the noPD group
		1	2	3	4	5	6	7	8	9
1	Age	-
2	miniBESTest	0.0665903	-
3	Balance Confidence	0.198926	0.414414	-
4	TUG-Single Task	0.0324992	0.782668	0.609359	-
5	TUG-Dual Task	5.69055e-05	0.666941	0.100154	1.21815	-
6	Dual Task Interference	0.00374901	0.151413	0.0105976	0.102333	1.44035	-
7	Education	0.0995049	0.344311	0.0203473	0.175378	0.456113	0.712366	-
8	Montreal Cognitive Assessment	0.172193	0.526699	0.0174258	0.0530189	0.238416	0.386278	0.34899	-
9	Cognitive Set Shifting	0.00413194	0.0813819	0.0833547	0.112251	0.152016	0.198477	0.000152752	0.328124	-
